# Independent host- and bacterium-based determinants protect a model symbiosis from phage predation

**DOI:** 10.1101/2021.07.09.451802

**Authors:** Jonathan B. Lynch, Brittany D. Bennett, Bryan D. Merrill, Edward G. Ruby, Andrew J. Hryckowian

## Abstract

Bacteriophages (phages) are diverse and abundant constituents of microbial communities worldwide, and are capable of modulating bacterial populations in diverse ways. Here we describe a novel phage, ϕHNL01, which infects the marine bacterium *Vibrio fischeri*. We use culture-based approaches to demonstrate that mutations in the exopolysaccharide locus of *V. fischeri* render this bacterium resistant to infection by ϕHNL01, highlighting the extracellular matrix as a key determinant of phage tropism in this interaction. Additionally, using the natural symbiosis between *V. fischeri* and the squid *Euprymna scolopes*, we show that during colonization, *V. fischeri* is protected from phage present in the ambient seawater. Taken together, these findings shed light on independent yet synergistic host- and bacterium-based strategies for resisting symbiosis-disrupting phage predation, and present important implications for understanding these strategies in the context of host-associated microbial ecosystems.
