## Supplemental Tables 1-3 for "Independent host- and bacterium-based determinants protect a model symbiosis from phage predation"

### Sheet: Table S1
Table S1: Bacterial strains and plasmids used in this study
Strain	Description	Purpose	Sensitive to ϕHNL01?	Reference
V. fischeri ES114	Euprymna scolopes light-organ isolate	Wild-type host of ϕHNL01	Y	Boettcher 1990
V. fischeri ES213	E. scolopes light-organ isolate	Initial host range analysis	N	Boettcher 1994
V. fischeri MJ11	Monocentris japonica light-organ isolate	Initial host range analysis	N	Mandel 2008
V. fischeri SR5	Sepiola robusta light-organ isolate	Initial host range analysis	N	Fidopiastis 1998
V. fischeri KB2B1	E. scolopes light-organ isolate	Initial host range analysis	N	Wollenberg 2009
V. fischeri KB4B5	E. scolopes light-organ isolate	Initial host range analysis	N	Wollenberg 2009
V. fischeri MB13B1	E. scolopes light-organ isolate	Initial host range analysis	N	Wollenberg 2009
V. fischeri MB13B2	E. scolopes light-organ isolate	Initial host range analysis	N	Wollenberg 2009
V. fischeri MB13B3	E. scolopes light-organ isolate	Initial host range analysis	N	Wollenberg 2009
V. fischeri MB14A3	E. scolopes light-organ isolate	Initial host range analysis	N	Wollenberg 2009
V. fischeri MB15A4	E. scolopes light-organ isolate	Initial host range analysis	N	Wollenberg 2009
V. fischeri MB14A3	E. scolopes light-organ isolate	Initial host range analysis	N	Wollenberg 2009
V. fischeri MB11B1	E. scolopes light-organ isolate	Initial host range analysis	N	Wollenberg 2009
V. fischeri EM17	E. morsei light-organ isolate	Initial host range analysis	N	Lee 1994, Ruby 1998
V. fischeri EM24	E. morsei light-organ isolate	Initial host range analysis	N	Lee 1994, Ruby 1998
V. fischeri EM30	E. morsei light-organ isolate	Initial host range analysis	N	Lee 1994
V. fischeri ET101	E. tasmanica isolate	Initial host range analysis	N	Nishiguchi 1998
V. fischeri ET401	E. tasmanica isolate	Initial host range analysis	N	Nishiguchi 2003
V. fischeri 9CS99	Hemigrapsus sanguineus stomach tissue isolate	Initial host range analysis	N	Wollenberg 2012, Preheim 2011
V. fischeri H905	Planktonic seawater isolate	Initial host range analysis	N	Lee 1992
V. fischeri VLS2	E. scolopes light-organ isolate	Initial host range analysis	N	Lee 1994, Bose 2011
V. fischeri ZF73	Planktonic seawater isolate	Initial host range analysis	N	Martin Polz, MIT
V. fischeri 5F7	Planktonic seawater isolate	Initial host range analysis	N	Martin Polz, MIT
V. fischeri emors.6.1	E. morsei light-organ isolate	Initial host range analysis	N	Ast 2009
V. fischeri emors.6.2	E. morsei light-organ isolate	Initial host range analysis	N	Ast 2009
V. fischeri JAS340	ES114 ΔeptA	Initial host range analysis	Y	Schwartzman 2019
V. fischeri KV1787	ES114 ΔsypG	Initial host range analysis	Y	Hussa 2007
V. fischeri JG01	ES114 ΔompU	Initial host range analysis	Y	Lynch 2019
V. fischeri MB06859	ES114 waaL::Tnerm	Initial host range analysis	Y	Post 2012
V. fischeri EVS102	ES114 ΔluxCDABEG	Initial host range analysis	Y	Bose 2008
V. fischeri BDB127	ES114 with empty pVSV105	Plaque assays and exopolysaccharide analysis	Y	Bennett 2020
V. fischeri BDB233	ES114 with pVSV105::VF_0175	Plaque assays and exopolysaccharide analysis	Y	This work
V. fischeri BDB234	ES114 with pVSV105::VF_0175(E183V)	Plaque assays and exopolysaccharide analysis	Y	This work
V. fischeri BDB129	ES114 ΔVF_0157-80	Plaque assays and exopolysaccharide analysis	ND	Bennett 2020
V. fischeri BDB186	BDB129 with empty pVSV105	Plaque assays and exopolysaccharide analysis	N	Bennett 2020
V. fischeri BDB235	BDB129 with pVSV105::VF_0175	Plaque assays and exopolysaccharide analysis	N	This work
V. fischeri BDB236	BDB129 with pVSV105::VF_0175(E183V)	Plaque assays and exopolysaccharide analysis	N	This work
V. fischeri BDB222	ES114 ΔVF_0175	Plaque assays and exopolysaccharide analysis	ND	This work
V. fischeri BDB227	BDB222 with empty pVSV105	Plaque assays and exopolysaccharide analysis	N	This work
V. fischeri BDB235	BDB222 with pVSV105::VF_0175	Plaque assays and exopolysaccharide analysis	Y	This work
V. fischeri BDB236	BDB222 with pVSV105::VF_0175(E183V)	Plaque assays and exopolysaccharide analysis	N	This work
Escherichia coli WM3064	Conjugation strain; thrB1004 pro thi rpsL hsdS lacZΔM15 RP4-1360 Δ(araBAD)567 ΔdapA1341::[erm pir(wt)]	Cloning and conjugation of plasmids	ND	Saltikov 2003
			ND=not done
Plasmid	Description	Reference
pVSV105	Cloning vector; Camr	Dunn 2006
pVSV105::VF_0175	VF_0175, 17 bp upstream, 49 bp downstream; Camr	This work
pVSV105::VF_0175(E183V)	VF_0175 with codon 183 GAG→GTT, 17 bp upstream, 49 bp downstream; Camr	This work
pSMV3	Deletion vector, Kmr, sacB	Coursolle 2010
pVSV102	GFP expression vector; Kanr	Dunn 2006
pVSV208	RFP expression vector; Camr	Dunn 2006
pVSV105-H	Empty experssion vector; Kanr	Dunn 2006

### Sheet: Table S2
Table S2: Conserved domains identified between ϕHNL01 and ICP1
domains	pham	number of members	mean translation length	HNL01	ICP1
Class I ribonucleotide reductase. Ribonucleotide reductase (RNR) catalyzes the reductive synthesis of deoxyribonucleotides from their corresponding ribonucleotides. It provides the precursors necessary for DNA synthesis. RNRs are separated into three classes based on their metallocofactor usage. Class I RNRs, found in eukaryotes, bacteria, and many viruses, use a diiron-tyrosyl radical. Class II …	1	1	1076		ICP1_ORF203
None	2	1	954	HNL01_77
Family A polymerase primarily fills DNA gaps that arise during DNA repair, recombination and replication. DNA polymerase family A, 5'-3' polymerase domain. Family A polymerase functions primarily to fill DNA gaps that arise during DNA repair, recombination and replication. DNA-dependent DNA polymerases can be classified into six main groups based upon phylogenetic relationships with E. coli polym…	3	1	903		ICP1_ORF58
Family A polymerase primarily fills DNA gaps that arise during DNA repair, recombination and replication. DNA polymerase family A, 5'-3' polymerase domain. Family A polymerase functions primarily to fill DNA gaps that arise during DNA repair, recombination and replication. DNA-dependent DNA polymerases can be classified into six main groups based upon phylogenetic relationships with E. coli polym…	4	1	843	HNL01_29
None	5	1	816	HNL01_76
Class I ribonucleotide reductase. Ribonucleotide reductase (RNR) catalyzes the reductive synthesis of deoxyribonucleotides from their corresponding ribonucleotides. It provides the precursors necessary for DNA synthesis. RNRs are separated into three classes based on their metallocofactor usage. Class I RNRs, found in eukaryotes, bacteria, and many viruses, use a diiron-tyrosyl radical. Class II …	6	1	754	HNL01_143
Ribonucleotide reductase and Pyruvate formate lyase. Ribonucleotide reductase (RNR) and pyruvate formate lyase (PFL) are believed to have diverged from a common ancestor. They have a structurally similar ten-stranded alpha-beta barrel domain that hosts the active site, and are radical enzymes. RNRs are found in all organisms and provide the only mechanism by which nucleotides are converted to deo…	7	2	651.5	HNL01_72	ICP1_ORF113
None	8	1	694	HNL01_37
Replicative DNA helicase [DNA replication, recombination, and repair]... C-terminal domain of DnaB helicase. DnaB helicase C-terminal domain. The hexameric helicase DnaB unwinds the DNA duplex at the chromosome replication fork. Although the mechanism by which DnaB both couples ATP hydrolysis to translocation along DNA and denatures the duplex is unknown, a change in the quaternary structure of t…	9	1	679		ICP1_ORF57
Replicative DNA helicase [DNA replication, recombination, and repair]... Toprim-like. This is a family or Toprim-like proteins... RecA-like domain of Escherichia coli bacteriophage T7 Gp4D helicase. This family includes the RecA-like domain of the Gp4D fragment of the Gene4 helicase-primase (Gp4) from bacteriophage T7. Gp4D (residues 241-566) is the minimal fragment of the Gp4 that forms hexameri…	10	1	673	HNL01_28
None	11	1	594	HNL01_79
None	12	1	555		ICP1_ORF100
Superfamily I DNA and RNA helicases [DNA replication, recombination, and repair]... ATP-dependent exoDNAse (exonuclease V) beta subunit (contains helicase and exonuclease domains) [DNA replication, recombination, and repair]... C-terminal helicase domain of UvrD family helicases. UvrD is a highly conserved helicase involved in mismatch repair, nucleotide excision repair, and recombinational repai…	13	1	544	HNL01_66
None	14	1	542	HNL01_133
Phage-related terminase [General function prediction only]... Phage terminase large subunit. Initiation of packaging of double-stranded viral DNA involves the specific interaction of the prohead with viral DNA in a process mediated by a phage-encoded terminase protein. The terminase enzymes are usually hetero-oligomers composed of a small and a large subunit. This region is found on the large sub…	15	1	536	HNL01_96
None	16	2	517.5	HNL01_125	ICP1_ORF176
None	17	2	509	HNL01_93	ICP1_ORF127
nicotinamide phosphoribosyl transferase; Provisional... Nicotinic acid phosphoribosyltransferase [Coenzyme metabolism]... putative nicotinate phosphoribosyltransferase; Provisional... Phosphoribosyltransferase (PRTase) type II; This family contains two enzymes that play an important role in NAD production by either allowing quinolinic acid (QA) , quinolinate phosphoribosyl transferase (QAPRTase),…	18	1	488		ICP1_ORF229
phage uncharacterized protein (putative large terminase), C-terminal domain. This model represents the C-terminal region of a set of phage proteins typically about 400-500 amino acids in length, although some members are considerably shorter. An article on Methanobacterium phage Psi-M2 ( calls the member from that phage, ORF9, a putative large terminase subunit, and ORF8 a candidate terminase sma…	19	1	476		ICP1_ORF128
Baseplate J-like protein. The P2 bacteriophage J protein lies at the edge of the baseplate. This family also includes a number of bacterial homologs, which are thought to have been horizontally transferred.	20	2	474.5	HNL01_40	ICP1_ORF73
DEXS-box helicase domain of RecD and similar proteins. RecD is a member of the RecBCD (EC 3.1.11.5, Exonuclease V) complex. It is the alpha chain of the complex and functions as a 3'-5' helicase. The RecBCD enzyme is both a helicase that unwinds, or separates the strands of DNA, and a nuclease that makes single-stranded nicks in DNA. RecD is a member of the DEAD-like helicase superfamily, a diver…	21	2	471.5	HNL01_107	ICP1_ORF147
Protein of unknown function (DUF3383). This family of proteins are functionally uncharacterized. This protein is found in bacteria and viruses. Proteins in this family are typically between 356 to 501 amino acids in length... Protein of unknown function (DUF3383). This family of proteins are functionally uncharacterized. This protein is found in bacteria and viruses. Proteins in this family are t…	22	2	462.5	HNL01_53	ICP1_ORF84
Glutaredoxin-family domain. This C-terminal domain with homology to glutaredoxin is fused to an N-terminal peroxiredoxin-like domain... bifunctional gluaredoxin/ribonucleoside-diphosphate reductase subunit beta; Provisional... Ribonucleotide Reductase, R2/beta subunit, ferritin-like diiron-binding domain. Ribonucleotide Reductase, R2/beta subunit (RNRR2) is a member of a broad superfamily of ferr…	23	2	450.5	HNL01_144	ICP1_ORF204
The Oligonucleotide/oligosaccharide binding (OB)-fold domain of kDNA ligase-like ATP-dependent DNA ligases is a DNA-binding module that is part of the catalytic core unit. ATP-dependent polynucleotide ligases catalyze phosphodiester bond formation using nicked nucleic acid substrates with the high energy nucleotide of ATP as a cofactor in a three step reaction mechanism. DNA ligases play a vital …	24	1	450		ICP1_ORF215
None	25	1	447	HNL01_65
Peptidase S74 family, C-terminal intramolecular chaperone domain of Escherichia coli phage K1F endosialidase and related proteins. This peptidase S74 family includes C-terminal intramolecular chaperone domain (CIMCD) of Escherichia coli phage K1F endosialidase, Bacillus phage GA-1 neck appendage protein, and Bacteriophage T5 L-shaped tail fibre. This domain acts as a molecular chaperone; during v…	26	1	447	HNL01_75
None	27	1	440	HNL01_74
T5orf172 domain. This domain was identified by Iyer and colleagues.	28	4	418.75	HNL01_27	ICP1_ORF121, ICP1_ORF165, ICP1_ORF174
DNA ligase; Provisional... Adenylation domain of kDNA ligases and similar proteins. The mitochondrial DNA of parasitic protozoans is highly unusual. It is termed the kinetoplast DNA (kDNA) and consists of circular DNA molecules (maxicircles) and several thousand smaller circular molecules (minicircles). This group is composed of kDNA ligase, Chlorella virus DNA ligase, and similar proteins. kDNA …	29	1	422	HNL01_154
Ring-infected erythrocyte surface antigen; Provisional.	30	1	401	HNL01_70
None	31	1	396		ICP1_ORF130
single-stranded DNA-binding protein; Provisional.	32	1	396	HNL01_36
None	33	1	388		ICP1_ORF68
None	34	1	355		ICP1_ORF70
None	35	2	347	HNL01_90	ICP1_ORF124
Phage major capsid protein E. Major capsid protein E is involved with the stabilisation of the condensed form of the DNA molecule in phage heads... Phage major capsid protein E. Major capsid protein E is involved with the stabilisation of the condensed form of the DNA molecule in phage heads.	36	2	341	HNL01_88	ICP1_ORF122
None	37	2	340.5	HNL01_49	ICP1_ORF81
None	38	2	337.5	HNL01_43	ICP1_ORF76
exonuclease domain in DNA-polymerase alpha and epsilon chain, ribonuclease T and other exonucleases.	39	1	337		ICP1_ORF189
None	40	2	328.5	HNL01_54	ICP1_ORF85
HNH nucleases... HNH nucleases; HNH endonuclease signature which is found in viral, prokaryotic, and eukaryotic proteins. The alignment includes members of the large group of homing endonucleases, yeast intron 1 protein, MutS, as well as bacterial colicins, pyocins, and anaredoxins.	41	1	331		ICP1_ORF28
None	42	2	296	HNL01_39	ICP1_ORF72
Caseinolytic protease (ClpP) is an ATP-dependent, highly conserved serine protease. Clp protease (caseinolytic protease; ClpP; Peptidase S14) is a highly conserved serine protease present throughout in bacteria and eukaryota, but seems to be absent in archaea, mollicutes and some fungi. Clp proteases are involved in a number of cellular processes such as degradation of misfolded proteins, regulat…	43	1	326		ICP1_ORF211
None	44	2	322	HNL01_46	ICP1_ORF79
None	45	1	324		ICP1_ORF53
Thymidylate synthase complementing protein. Thymidylate synthase complementing protein (Thy1) complements the thymidine growth requirement of the organisms in which it is found, but shows no homology to thymidylate synthase. The bacterial members of this family at least are flavin-dependent thymidylate synthases... FAD-dependent thymidylate synthase (ThyX), mechanistically and structurally unrela…	46	1	321		ICP1_ORF193
None	47	1	320	HNL01_30
None	48	1	316	HNL01_85
thymidylate synthase; Provisional... thymidylate synthase; Provisional... thymidylate synthase. Members of this protein family are thymidylate synthase, an enzyme that produces dTMP from dUMP. In prokaryotes, its gene usually is found close to that for dihydrofolate reductase, and in some systems the two enzymes are found as a fusion protein. This model excludes a set of related proteins (TIGR032…	49	1	310	HNL01_136
DNA recombination-dependent growth factor C [DNA replication, recombination, and repair]... recombination associated protein; Reviewed... Putative exonuclease, RdgC. Members of the RdgC family may have exonuclease activity. RdgC is required for efficient pilin variation in Neisseria gonorrhoeae, suggesting that it may be involved in recombination reactions. In Escherichia coli, RdgC is required f…	50	1	306	HNL01_121
Caseinolytic protease (ClpP) is an ATP-dependent, highly conserved serine protease. Clp protease (caseinolytic protease; ClpP; Peptidase S14) is a highly conserved serine protease present throughout in bacteria and eukaryota, but seems to be absent in archaea, mollicutes and some fungi. This subfamily only contains bacterial sequences. Clp proteases are involved in a number of cellular processes …	51	1	295	HNL01_150
adenine-specific DNA-methyltransferase... Site-specific DNA methylase [DNA replication, recombination, and repair]... DNA adenine methylase (dam). All proteins in this family for which functions are known are DNA-adenine methyltransferases. This family is based on the phylogenomic analysis of JA Eisen (1999, Ph.D. Thesis, Stanford University). The DNA adenine methylase (dam) of E. coli and relate…	52	2	284	HNL01_140	ICP1_ORF196
DNA recombination-dependent growth factor C [DNA replication, recombination, and repair]... recombination associated protein; Reviewed... Putative exonuclease, RdgC. Members of the RdgC family may have exonuclease activity. RdgC is required for efficient pilin variation in Neisseria gonorrhoeae, suggesting that it may be involved in recombination reactions. In Escherichia coli, RdgC is required f…	53	1	285		ICP1_ORF173
Phage protein Gp138 N-terminal domain. This domain is found in the N-terminal domain of gene product 138 (gp138) in an unidentified bacteriophage. Gp138 is thought to be involved in the process of opening the host cell membrane during infection. The domain has an OB-fold with an intramolecular disulfide bond between C114 and C120.	54	2	269	HNL01_42	ICP1_ORF75
ribose-phosphate pyrophosphokinase... ribose-phosphate pyrophosphokinase; Provisional... phosphoribosylpyrophosphate synthetase; Provisional... Phosphoribosyl transferase (PRT)-type I domain. Phosphoribosyl transferase (PRT) domain. The type I PRTases are identified by a conserved PRPP binding motif which features two adjacent acidic residues surrounded by one or more hydrophobic residue. PRTases…	55	1	280		ICP1_ORF228
Putative phage serine protease XkdF. This domain is largely found on phage proteins. In a number of cases the domain is associated with a SAM-dependent methyltransferase. Members are serine peptidases.	56	1	278		ICP1_ORF125
None	57	2	241		ICP1_ORF59, ICP1_ORF209
None	58	1	272	HNL01_25
NYN ribonuclease and ATPase of PhoH family domains [General function prediction only]... Phosphate starvation-inducible protein PhoH, predicted ATPase [Signal transduction mechanisms]... NYN ribonuclease and ATPase of PhoH family domains [General function prediction only]... DEXQ-box helicase domain of superfamily 1 helicase. The superfamily (SF)1 family members include UvrD/Rep, Pif1-like, and U…	59	2	267.5	HNL01_148	ICP1_ORF208
Uncharacterized phage-encoded protein [Function unknown].	60	1	264		ICP1_ORF112
T5orf172 domain. This domain was identified by Iyer and colleagues.	61	1	261		ICP1_ORF5
putative NHN endonuclease... DNA-binding domain in plant proteins such as APETALA2 and EREBPs... DNA-binding domain found in transcription regulators in plants such as APETALA2 and EREBP (ethylene responsive element binding protein). In EREBPs the domain specifically binds to the 11bp GCC box of the ethylene response element (ERE), a promotor element essential for ethylene responsiveness. EREBPs …	62	1	261	HNL01_124
adenine-specific DNA-methyltransferase... putative methylase; Provisional... DNA modification methylase [DNA replication, recombination, and repair]... DNA methylase. Members of this family are DNA methylases. The family contains both N-4 cytosine-specific DNA methylases and N-6 Adenine-specific DNA methylases.	63	1	257	HNL01_166
None	64	1	252		ICP1_ORF225
BRO family, N-terminal domain. This family includes the N-terminus of baculovirus BRO and ALI motif proteins. The function of BRO proteins is unknown. It has been suggested that BRO-A and BRO-C are DNA binding proteins that influence host DNA replication and/or transcription. This Pfam domain does not include the characteristic invariant alanine, leucine, isoleucine motif of the ALI proteins... P…	65	2	240.5	HNL01_60	ICP1_ORF89
HNH endonuclease. This is a zinc-binding loop of Fold group 7 as found in endo-deoxy-ribonucleases and HNH nucleases.	66	1	240		ICP1_ORF80
None	67	1	240	HNL01_1
master DNA invertase Mpi family serine-type recombinase... Resolvase, N terminal domain. The N-terminal domain of the resolvase family contains the active site and the dimer interface. The extended arm at the C-terminus of this domain connects to the C-terminal helix-turn-helix domain of resolvase... Site-specific recombinases, DNA invertase Pin homologs [DNA replication, recombination, and repai…	68	1	240	HNL01_19
None	69	1	239	HNL01_152
TIGR02594 family protein. Members of this protein family known so far are restricted to the bacteria, and for the most to the proteobacteria. The function is unknown... Putative peptidoglycan-binding domain-containing protein [Cell envelope biogenesis, outer membrane]... Putative peptidoglycan binding domain. This domain is composed of three alpha helices. This domain is found at the N or C-termi…	70	1	238		ICP1_ORF207
None	71	2	227.5	HNL01_115	ICP1_ORF170
None	72	1	236		ICP1_ORF172
None	73	1	236	HNL01_117
None	74	1	235	HNL01_145
None	75	1	227		ICP1_ORF4
T5orf172 domain. This domain was identified by Iyer and colleagues.	76	1	226		ICP1_ORF88
leucine-rich repeats. A leucine-rich repeat (LRR) is a structural protein motif of 20-30 amino acids that is unusually rich in the hydrophobic amino acid leucine. The conserved eleven-residue sequence motif (LxxLxLxxN/CxL) within the LRRs corresponds to the beta-strand and adjacent loop regions, whereas the remaining parts of the repeats are variable. LRRs fold together to form a solenoid protein…	77	2	204	HNL01_23, HNL01_4
None	78	1	224	HNL01_71
None	79	2	222	HNL01_129	ICP1_ORF179
None	80	1	222	HNL01_68
None	81	1	219		ICP1_ORF91
None	82	1	211		ICP1_ORF36
None	83	1	207	HNL01_57
None	84	1	205		ICP1_ORF221
None	85	2	201	HNL01_45	ICP1_ORF78
5'(3')-deoxyribonucleotidase [Nucleotide transport and metabolism]... 5'(3')-deoxyribonucleotidase. This family includes cytosolic 5'(3')-deoxyribonucleotidase (cdN) and mitochondrial 5'(3')-deoxyribonucleotidase (mdN). cdN and mdN specifically dephosphorylate the deoxyribo form of nucleoside monophosphates helps maintain homeostasis of deoxynucleosides required for mitochondrial DNA synthesis. T…	86	1	203		ICP1_ORF171
None	87	1	193		ICP1_ORF40
None	88	1	193		ICP1_ORF102
None	89	1	190		ICP1_ORF49
None	90	1	188		ICP1_ORF120
None	91	2	184.5	HNL01_92	ICP1_ORF126
None	92	2	184	HNL01_73	ICP1_ORF117
Putative phage serine protease XkdF. This domain is largely found on phage proteins. In a number of cases the domain is associated with a SAM-dependent methyltransferase. Members are serine peptidases.	93	1	185	HNL01_91
None	94	1	183	HNL01_86
None	95	1	182		ICP1_ORF137
None	96	1	182		ICP1_ORF177
None	97	2	177.5	HNL01_51	ICP1_ORF82
None	98	1	179		ICP1_ORF146
None	99	2	173	HNL01_67	ICP1_ORF107
None	100	1	175	HNL01_146
None	101	2	167	HNL01_141	ICP1_ORF200
None	102	2	161	HNL01_56	ICP1_ORF87
None	103	1	167		ICP1_ORF152
None	104	1	166		ICP1_ORF163
Cell wall hydrolyses involved in spore germination [Cell envelope biogenesis, outer membrane]... Cell Wall Hydrolase. These enzymes have been implicated in cell wall hydrolysis, most extensively in Bacillus subtilis. For instance Bacillus subtilis steB is expressed during sporulation as an inactive form and then deposited on the cell outer cortex. During germination the the enzyme is activated an…	105	1	166	HNL01_131
type 3 dihydrofolate reductase... Dihydrofolate reductase [Coenzyme metabolism]... Dihydrofolate reductase (DHFR). Reduces 7,8-dihydrofolate to 5,6,7,8-tetrahydrofolate with NADPH as a cofactor. This is an essential step in the biosynthesis of deoxythymidine phosphate since 5,6,7,8-tetrahydrofolate is required to regenerate 5,10-methylenetetrahydrofolate which is then utilized by thymidylate synt…	106	1	166	HNL01_138
pyruvate formate lyase 1-activating protein... [benzylsuccinate synthase]-activating enzyme. Members of this radical SAM protein family are [benzylsuccinate synthase]-activating enzyme, a glycyl radical active site-creating enzyme related to [pyruvate formate-lyase]-activating enzyme and additional uncharacterized homologs activating additional glycyl radical-containing enzymes. [Protein fate, Pr…	107	1	165		ICP1_ORF114
None	108	1	164		ICP1_ORF205
None	109	1	158		ICP1_ORF118
None	110	1	158	HNL01_13
ribonuclease H; Reviewed... Ribonuclease HI [DNA replication, recombination, and repair]... ribonuclease H; Reviewed... Ribonuclease H-like superfamily, including RNase H, HI, HII, HIII, and RNase-like domain IV of spliceosomal protein Prp8. Ribonuclease H (RNase H) enzymes are divided into two major families, Type 1 and Type 2, based on amino acid sequence similarities and biochemical properties…	111	1	155		ICP1_ORF55
None	112	1	155		ICP1_ORF198
None	113	1	155	HNL01_165
None	114	2	153	HNL01_52	ICP1_ORF83
None	115	1	151		ICP1_ORF134
None	116	1	151		ICP1_ORF138
None	117	1	148	HNL01_156
None	118	1	147		ICP1_ORF133
None	119	1	147	HNL01_103
None	120	1	142		ICP1_ORF218
None	121	1	141		ICP1_ORF90
None	122	1	140		ICP1_ORF169
None	123	1	140	HNL01_112
None	124	2	138	HNL01_55	ICP1_ORF86
None	125	1	139		ICP1_ORF101
None	126	1	139	HNL01_104
None	127	2	138	HNL01_44	ICP1_ORF77
None	128	1	138		ICP1_ORF17
None	129	1	138	HNL01_119
None	130	1	137		ICP1_ORF69
None	131	1	137		ICP1_ORF223
None	132	1	136		ICP1_ORF192
None	133	2	135	HNL01_41	ICP1_ORF74
None	134	1	133		ICP1_ORF119
None	135	1	133	HNL01_164
None	136	1	132	HNL01_8
None	137	1	131		ICP1_ORF181
None	138	1	130		ICP1_ORF131
None	139	2	119.5	HNL01_89	ICP1_ORF123
None	140	1	127		ICP1_ORF166
None	141	1	127	HNL01_160
None	142	1	126		ICP1_ORF185
Domain of unknown function (DUF4406). This family of proteins is functionally uncharacterized. This family of proteins is found in bacteria and viruses. Proteins in this family are typically between 98 and 145 amino acids in length.	143	1	126	HNL01_116
None	144	1	126	HNL01_80
None	145	1	125		ICP1_ORF31
None	146	1	125	HNL01_63
None	147	1	124		ICP1_ORF135
None	148	1	124	HNL01_101
None	149	1	121		ICP1_ORF7
None	150	1	121	HNL01_22
None	151	1	121	HNL01_24
None	152	1	121	HNL01_3
None	153	1	120		ICP1_ORF93
None	154	2	120	HNL01_38	ICP1_ORF71
None	155	1	118		ICP1_ORF111
None	156	1	116		ICP1_ORF21
None	157	1	116		ICP1_ORF48
None	158	1	116	HNL01_47
None	159	1	114		ICP1_ORF139
None	160	1	113		ICP1_ORF51
None	161	1	113		ICP1_ORF149
None	162	1	113	HNL01_95
None	163	1	112		ICP1_ORF94
None	164	1	111	HNL01_58
None	165	1	110		ICP1_ORF62
None	166	1	110		ICP1_ORF92
None	167	2	103	HNL01_7	ICP1_ORF8
None	168	1	109		ICP1_ORF34
None	169	1	108		ICP1_ORF116
None	170	1	107		ICP1_ORF39
None	171	1	107		ICP1_ORF41
None	172	1	107	HNL01_162
acyl carrier protein; Validated... acyl carrier protein; Provisional... acyl carrier protein; Provisional... Acyl carrier protein [Lipid metabolism / Secondary metabolites biosynthesis, transport, and catabolism]... acyl carrier protein; Provisional... Phosphopantetheine attachment site. A 4'-phosphopantetheine prosthetic group is attached through a serine. This prosthetic group acts as a a 'swin…	173	1	106		ICP1_ORF97
None	174	1	106		ICP1_ORF110
None	175	1	105		ICP1_ORF184
None	176	1	103		ICP1_ORF227
None	177	1	102		ICP1_ORF47
None	178	1	102		ICP1_ORF194
None	179	1	100	HNL01_105
None	180	1	100	HNL01_135
None	181	1	99		ICP1_ORF104
None	182	1	99	HNL01_137
None	183	1	99	HNL01_26
None	184	1	97	HNL01_111
None	185	1	96		ICP1_ORF16
None	186	1	95		ICP1_ORF103
None	187	1	95		ICP1_ORF161
None	188	1	95		ICP1_ORF187
None	189	1	95	HNL01_128
None	190	1	94		ICP1_ORF10
None	191	1	94		ICP1_ORF33
None	192	1	94	HNL01_94
None	193	1	93		ICP1_ORF105
None	194	1	93		ICP1_ORF213
None	195	1	93	HNL01_122
None	196	1	92		ICP1_ORF18
None	197	1	92		ICP1_ORF63
None	198	1	92		ICP1_ORF115
None	199	1	91		ICP1_ORF132
None	200	1	91		ICP1_ORF143
None	201	1	91		ICP1_ORF160
None	202	1	91	HNL01_14
None	203	2	70	HNL01_15	ICP1_ORF23
None	204	1	89	HNL01_16
None	205	1	88	HNL01_12
None	206	1	87	HNL01_114
None	207	1	87	HNL01_17
HNH endonuclease. This is a zinc-binding loop of Fold group 7 as found in endo-deoxy-ribonucleases and HNH nucleases.	208	1	87	HNL01_48
None	209	1	86		ICP1_ORF35
None	210	1	86		ICP1_ORF220
None	211	1	86	HNL01_33
None	212	1	86	HNL01_61
None	213	1	85		ICP1_ORF158
None	214	1	85		ICP1_ORF168
None	215	1	85	HNL01_108
None	216	1	85	HNL01_120
None	217	1	83		ICP1_ORF64
None	218	1	83		ICP1_ORF106
None	219	1	83		ICP1_ORF140
None	220	5	77.6	HNL01_81, HNL01_82, HNL01_83, HNL01_84, HNL01_87
None	221	1	82		ICP1_ORF183
None	222	1	82	HNL01_100
None	223	1	82	HNL01_151
None	224	1	82	HNL01_31
None	225	1	81		ICP1_ORF219
None	226	2	78.5	HNL01_126	ICP1_ORF178
None	227	1	80		ICP1_ORF43
None	228	1	79		ICP1_ORF20
None	229	1	79	HNL01_32
None	230	1	77		ICP1_ORF37
None	231	1	77		ICP1_ORF95
None	232	1	77		ICP1_ORF159
None	233	1	77		ICP1_ORF188
None	234	1	77		ICP1_ORF217
None	235	2	74	HNL01_59	ICP1_ORF46
None	236	1	76		ICP1_ORF145
None	237	1	76		ICP1_ORF226
None	238	1	76	HNL01_34
None	239	1	75		ICP1_ORF30
None	240	1	75		ICP1_ORF66
None	241	1	75		ICP1_ORF150
None	242	2	64	HNL01_2	ICP1_ORF6
None	243	1	74	HNL01_21
None	244	1	74	HNL01_69
None	245	1	73		ICP1_ORF22
None	246	1	73		ICP1_ORF27
None	247	1	73		ICP1_ORF199
None	248	1	73	HNL01_98
None	249	1	72		ICP1_ORF45
None	250	1	72		ICP1_ORF54
Helix-turn-helix domain. Members of this family contains a DNA-binding helix-turn-helix domain.	251	1	72		ICP1_ORF98
None	252	1	72		ICP1_ORF157
None	253	2	64.5	HNL01_132	ICP1_ORF186
None	254	1	72		ICP1_ORF206
None	255	1	72	HNL01_159
None	256	1	71		ICP1_ORF2
None	257	1	71		ICP1_ORF32
None	258	1	71		ICP1_ORF61
None	259	1	71		ICP1_ORF162
None	260	1	71	HNL01_10
None	261	1	71	HNL01_157
None	262	1	70		ICP1_ORF24
None	263	1	70		ICP1_ORF222
None	264	1	69		ICP1_ORF96
None	265	1	69	HNL01_35
None	266	1	69	HNL01_97
None	267	1	68		ICP1_ORF12
None	268	1	68		ICP1_ORF212
None	269	1	67		ICP1_ORF202
None	270	1	67	HNL01_20
None	271	1	67	HNL01_99
ribonuclease H; Reviewed... Ribonuclease HI [DNA replication, recombination, and repair]... non-LTR RNase HI domain of reverse transcriptases. Ribonuclease H (RNase H) is classified into two families, type 1 (prokaryotic RNase HI, eukaryotic RNase H1 and viral RNase H) and type 2 (prokaryotic RNase HII and HIII, and eukaryotic RNase H2). Ribonuclease HI (RNase HI) is an endonuclease that cleaves …	272	1	66		ICP1_ORF56
None	273	2	60	HNL01_142	ICP1_ORF201
None	274	1	66	HNL01_18
None	275	2	64.5	HNL01_106	ICP1_ORF144
None	276	1	65	HNL01_139
None	277	1	64		ICP1_ORF44
None	278	1	64		ICP1_ORF60
None	279	1	64	HNL01_62
None	280	1	63		ICP1_ORF11
None	281	1	63		ICP1_ORF13
None	282	1	63		ICP1_ORF182
None	283	1	63	HNL01_113
None	284	1	62		ICP1_ORF99
None	285	1	62		ICP1_ORF109
None	286	1	62		ICP1_ORF156
None	287	1	62		ICP1_ORF180
None	288	1	62		ICP1_ORF214
None	289	1	62	HNL01_163
None	290	1	61		ICP1_ORF3
None	291	1	61		ICP1_ORF141
None	292	1	61	HNL01_109
None	293	1	61	HNL01_6
None	294	1	60		ICP1_ORF52
None	295	1	60		ICP1_ORF65
None	296	1	60		ICP1_ORF67
None	297	2	57	HNL01_102	ICP1_ORF136
None	298	1	60		ICP1_ORF142
None	299	1	60		ICP1_ORF167
None	300	1	60		ICP1_ORF210
None	301	1	60	HNL01_5
None	302	1	59		ICP1_ORF29
None	303	1	59		ICP1_ORF38
None	304	1	59		ICP1_ORF42
None	305	2	55	HNL01_11	ICP1_ORF15
None	306	1	58		ICP1_ORF175
None	307	1	57	HNL01_110
None	308	1	57	HNL01_149
Uncharacterized protein conserved in bacteria [Function unknown]... Protein of unknown function (DUF1778). This is a family of uncharacterized proteins. The structure of one of the hypothetical proteins in this family has been solved and it forms a helix structure which may form interactions with DNA.	309	1	56		ICP1_ORF50
None	310	1	56		ICP1_ORF189A
None	311	1	56	HNL01_134
None	312	1	56	HNL01_64
None	313	1	55		ICP1_ORF155
None	314	1	55	HNL01_78
None	315	1	54		ICP1_ORF108
None	316	1	54	HNL01_130
None	317	1	54	HNL01_9
None	318	1	53		ICP1_ORF195
None	319	1	52		ICP1_ORF9
None	320	1	52		ICP1_ORF14
None	321	1	52		ICP1_ORF151
None	322	1	52		ICP1_ORF197
None	323	1	48		ICP1_ORF19
None	324	1	47	HNL01_123
None	325	1	46	HNL01_118
None	326	1	45		ICP1_ORF216
None	327	1	44		ICP1_ORF25
None	328	1	44		ICP1_ORF180A
None	329	1	43		ICP1_ORF154
None	330	1	43	HNL01_127
None	331	1	42		ICP1_ORF148
None	332	1	42	HNL01_158
None	333	1	40		ICP1_ORF118A
None	334	1	40		ICP1_ORF191
None	335	1	40	HNL01_50
None	336	1	39	HNL01_153
None	337	1	38	HNL01_155
None	338	1	37	HNL01_147
None	339	1	35		ICP1_ORF1
None	340	1	33		ICP1_ORF129
None	341	1	29		ICP1_ORF26
None	342	1	29		ICP1_ORF153
None	343	1	29	HNL01_161
None	344	1	19		ICP1_ORF164

### Sheet: Table S3
Table S3: Primers used in this study
Primer name	Primer sequence	Restriction site
Phage gene deletion
HNL01_gp47_F:	GGGTTTGAAGAAACTACCAAAAGG	n/a
HNL01_gp47_R:	TCTCAGTTACTTGAGAATCTCTTAAAGG	n/a
HNL01_gp61_F:	TTCAACCGTGAGAAGCAGG	n/a
HNL01_gp61_R:	GGAAATCATCTGAATTAGTGTTGCC	n/a
HNL01_gp96_F:	CGTAAAATCATCTTTCAGTTTTGAGG	n/a
HNL01_gp96_R:	CCCTCACAAGCTTATAAAAGTCC	n/a
HNL01_gp147_F:	ACCGAGTTTTAAAGAGTATGTATTATGG	n/a
HNL01_gp147_R:	AACTTCTCCTTGATTACACGAC	n/a
VF_0175 insertion into pVSV105
VF0175F	GTACGCATGCCCAAAGGTATTATTAGCGTG	SphI
VF0175R	GTACGGTACCCAGATTCGATAACACATGGG	KpnI
VF_0175 deletion
VF0175USF	GTACGGATCCGAGCGTATATAAAGAAGAGAGAG	BamHI
VF0175USR	GTACGAATTCCTTTATACACGCTAATAATACCTTTG	EcoRI
VF0175DSF	GTACGAATTCCTCCTAATGCAATCAAGTATCT	EcoRI
VF0175DSR	GTACGAGCTCCCAACAAGAATATGATGACTCC	SacI
VF_0175 E183V allele (upstream-VF_0175(GAG→GTT)-downstream)
CCAAAGGTATTATTAGCGTGTATAAAGATAAAGTTGCAGTAATAATGTCAGTGTACAAATCTGATAATCCAATTGACTTTAATGTTGCAGTCAACAGTATAATAAGACAAACCTTAAAGTGTGATATATTTATTTATCAGGACGGTCCAGTCTCAAGAGAGCTTAAATCTGCTATAAATAGATTTAGAAAATTTAACAATATATTTATTTTTGTTAGTGAAGAAAATAAAGGTTTGGCTTATGCATTAAATTATTTAATAGATAGTTGTTTATTAAATAATTATCAATATATTGCAAGAATGGATAGTGATGATATTTCACATAAAAATAGAATGTCAATTCAAGTAAATTTTCTAGAAGATAACTCAGATATTCATGTTGTTGGTTCATATTGCAAAG…		n/a
